# Piscis: a novel loss estimator of the F1 score enables accurate spot detection in fluorescence microscopy images via deep learning

**DOI:** 10.1101/2024.01.31.578123

**Authors:** Zijian Niu, Aoife O’Farrell, Jingxin Li, Sam Reffsin, Naveen Jain, Ian Dardani, Yogesh Goyal, Arjun Raj

## Abstract

Single-molecule RNA fluorescence *in situ* hybridization (RNA FISH)-based spatial transcriptomics methods have enabled the accurate quantification of gene expression at single-cell resolution by visualizing transcripts as diffraction-limited spots. While these methods generally scale to large samples, image analysis remains challenging, often requiring manual parameter tuning. We present Piscis, a fully automatic deep learning algorithm for spot detection trained using a novel loss function, the SmoothF1 loss, that approximates the F1 score to directly penalize false positives and false negatives but remains differentiable and hence usable for training by deep learning approaches. Piscis was trained and tested on a diverse dataset composed of 358 manually annotated experimental RNA FISH images representing multiple cell types and 240 additional synthetic images. Piscis outperforms other state-of-the-art spot detection methods, enabling accurate, high-throughput analysis of RNA FISH-derived imaging data without the need for manual parameter tuning.
