## Supplementary Table 3 for "Piscis: a novel loss estimator of the F1 score enables accurate spot detection in fluorescence microscopy images via deep learning"

### Sheet: Sheet1
Supplementary Table 3: Sequences of the single-molecule RNA FISH probes used for our experimental datasets.
Gene	Sequence	Probe
FKBP5	cctgtcttttttggaggtaa	FKBP5_exonContinuous_1
FKBP5	cccactcttttgacaatctt	FKBP5_exonContinuous_2
FKBP5	actttgtctccaatcatcgg	FKBP5_exonContinuous_3
FKBP5	tccatttgacaattttcctt	FKBP5_exonContinuous_4
FKBP5	gcctttgccaagactaaaga	FKBP5_exonContinuous_5
FKBP5	catatctctcctttcttcat	FKBP5_exonContinuous_6
FKBP5	catattctggtttgcacagt	FKBP5_exonContinuous_7
FKBP5	gaattttagggagactgcca	FKBP5_exonContinuous_8
FKBP5	cctttgaaatcaaggagctc	FKBP5_exonContinuous_9
FKBP5	gtttggttctccggataatg	FKBP5_exonContinuous_10
FKBP5	tggatttgaatatccctctc	FKBP5_exonContinuous_11
FKBP5	caggtggatttctactgttg	FKBP5_exonContinuous_12
FKBP5	attggaatgtcgtggtcttc	FKBP5_exonContinuous_13
FKBP5	ctccagagctttgtcaattc	FKBP5_exonContinuous_14
FKBP5	aaccatatcttggtccaaga	FKBP5_exonContinuous_15
FKBP5	ctcagcattaggttcaatgc	FKBP5_exonContinuous_16
FKBP5	attctttggccttttcgaag	FKBP5_exonContinuous_17
FKBP5	gctccaatttttctttggta	FKBP5_exonContinuous_18
FKBP5	ttctctttgacaatggcagc	FKBP5_exonContinuous_19
FKBP5	tcccttgaagtatacggttc	FKBP5_exonContinuous_20
FKBP5	atcttcccatactgaatcac	FKBP5_exonContinuous_21
FKBP5	tattccatctctaaccagga	FKBP5_exonContinuous_22
FKBP5	cagaagctttcgattccttt	FKBP5_exonContinuous_23
FKBP5	cacatggccaggttcagaaa	FKBP5_exonContinuous_24
FKBP5	ggtgtattctctaagcttca	FKBP5_exonContinuous_25
FKBP5	ttgtcacagcattcaacagc	FKBP5_exonContinuous_26
FKBP5	atacaagcctttctcattgg	FKBP5_exonContinuous_27
FKBP5	ttggctgactcaaactcgtt	FKBP5_exonContinuous_28
FKBP5	ttttctggcacatggagatc	FKBP5_exonContinuous_29
FKBP5	gaacatgttggcgtatatcc	FKBP5_exonContinuous_30
FKBP5	ttcctttttcattagtgacc	FKBP5_exonContinuous_31
FKBP5	aggtttctcttcttccattg	FKBP5_exonContinuous_32
MKI67	tttgatagtaaccaggcgtc	MKI67_CDS_1
MKI67	ccgtacaggctcatcaataa	MKI67_CDS_2
MKI67	ggctcatagagaggaaagct	MKI67_CDS_3
MKI67	tgcattaccagagactttct	MKI67_CDS_4
MKI67	ccacttcttcttttggaaca	MKI67_CDS_5
MKI67	gttcattgacctttgaggac	MKI67_CDS_6
MKI67	agttgttgagcactctgtag	MKI67_CDS_7
MKI67	tccaaaactctctgaggtgg	MKI67_CDS_8
MKI67	tgtttgcagtggatactgtt	MKI67_CDS_9
MKI67	gtagcttctgtatattcctg	MKI67_CDS_10
MKI67	cgtgtctttcatgagttctg	MKI67_CDS_11
MKI67	ctggttgtaatgactggcag	MKI67_CDS_12
MKI67	tcatcagtcattgattcctc	MKI67_CDS_13
MKI67	ggagatttgcaggctatttt	MKI67_CDS_14
MKI67	ttttagtggttttaccagca	MKI67_CDS_15
MKI67	tttcctgatacttctcttgg	MKI67_CDS_16
MKI67	ctgatggcattagattcctg	MKI67_CDS_17
MKI67	ctgagacttctcttggactg	MKI67_CDS_18
MKI67	gtttttctcaccacttactg	MKI67_CDS_19
MKI67	tcgttagtcattgattcctc	MKI67_CDS_20
MKI67	tgtgacttggtgtctggaag	MKI67_CDS_21
MKI67	tctattgctgccaggtaaat	MKI67_CDS_22
MKI67	tttccttacgagtttgtagc	MKI67_CDS_23
MKI67	aggatatcttgagtcgttgc	MKI67_CDS_24
MKI67	ggtagttttctcatgagtcg	MKI67_CDS_25
MKI67	ctgagacttctcttggactg	MKI67_CDS_26
MKI67	ctactgatggtgttcgtttc	MKI67_CDS_27
MKI67	ggagatttgcaggctatttt	MKI67_CDS_28
MKI67	tcatcagtcattgattcctc	MKI67_CDS_29
MKI67	ccttaaacgctttgatgctc	MKI67_CDS_30
MKI67	gcacgttgcttcaatacttt	MKI67_CDS_31
MKI67	tttgcagattccttcaatgc	MKI67_CDS_32
SPP1	caactggcctgagacgagtc	SPP1_CDS_UTR_1
SPP1	gtcggcgtttggctgagaag	SPP1_CDS_UTR_2
SPP1	ggcaaaagcaaatcactgca	SPP1_CDS_UTR_3
SPP1	tatggcacaggtgatgccta	SPP1_CDS_UTR_4
SPP1	ccagaatcagcctgtttaac	SPP1_CDS_UTR_5
SPP1	aaagctgcttttcctcagaa	SPP1_CDS_UTR_6
SPP1	acagcatctgggtatttgtt	SPP1_CDS_UTR_7
SPP1	ggagattctgcttctgagat	SPP1_CDS_UTR_8
SPP1	tcagaggacacagcattctg	SPP1_CDS_UTR_9
SPP1	cttacttggaagggtctctt	SPP1_CDS_UTR_10
SPP1	atgtggtcatggctttcgtt	SPP1_CDS_UTR_11
SPP1	agtcgttcgagtcaatggag	SPP1_CDS_UTR_12
SPP1	catcagtgtcatctacatca	SPP1_CDS_UTR_13
SPP1	gactcatcagactggtgaga	SPP1_CDS_UTR_14
SPP1	ccagttcatcagattcatca	SPP1_CDS_UTR_15
SPP1	caggtccgtgggaaaatcag	SPP1_CDS_UTR_16
SPP1	ggagtgaaaacttcggttgc	SPP1_CDS_UTR_17
SPP1	tcatatgtgtctactgtggg	SPP1_CDS_UTR_18
SPP1	aaaccacactatcacctcgg	SPP1_CDS_UTR_19
SPP1	ttagattttgacctcagtcc	SPP1_CDS_UTR_20
SPP1	gatgtcaggtctgcgaaact	SPP1_CDS_UTR_21
SPP1	cgtctgtagcatcagggtac	SPP1_CDS_UTR_22
SPP1	tttccatgtgtgaggtgatg	SPP1_CDS_UTR_23
SPP1	cttgtatgcaccattcaact	SPP1_CDS_UTR_24
SPP1	caatcagaaggcgcgttcag	SPP1_CDS_UTR_25
SPP1	gactcgtttcataactgtcc	SPP1_CDS_UTR_26
SPP1	gcttatataatctggactgc	SPP1_CDS_UTR_27
SPP1	gttcctgactatcaatcaca	SPP1_CDS_UTR_28
SPP1	aattcacggctgactttgga	SPP1_CDS_UTR_29
SPP1	gctgtgaaattcatggctgt	SPP1_CDS_UTR_30
SPP1	gtctacaaccagcatatctt	SPP1_CDS_UTR_31
SPP1	ggtgtttatcttcttcctta	SPP1_CDS_UTR_32
SPP1	cctcagaagatgcactatct	SPP1_CDS_UTR_33
SPP1	attagttatttccagactca	SPP1_CDS_UTR_34
SPP1	gtttccatgaagccacaaac	SPP1_CDS_UTR_35
SPP1	ccctgaagcttttagtttac	SPP1_CDS_UTR_36
SPP1	gatagtttgcatttcttcta	SPP1_CDS_UTR_37
SPP1	attctctttttaagtgggta	SPP1_CDS_UTR_38
SPP1	ataagcaattgacaccacca	SPP1_CDS_UTR_39
SPP1	ctggacaaccgtgggaaaac	SPP1_CDS_UTR_40
TGM2	agatcacacctctctaagac	TGM2_exonContinuous_1
TGM2	cactgaaggtgagactgtct	TGM2_exonContinuous_2
TGM2	ttagtggaaaacgggccttg	TGM2_exonContinuous_3
TGM2	gagtccaggtacacagcatc	TGM2_exonContinuous_4
TGM2	tggtagataaagccctgctg	TGM2_exonContinuous_5
TGM2	cttgatgaacttggccgagc	TGM2_exonContinuous_6
TGM2	gcccaaaattccaaggtatg	TGM2_exonContinuous_7
TGM2	tctaggatcccatcttcaaa	TGM2_exonContinuous_8
TGM2	catcgttgcagttgaccatg	TGM2_exonContinuous_9
TGM2	cagcactggccatacttgac	TGM2_exonContinuous_10
TGM2	gagttgtagttggtcacgac	TGM2_exonContinuous_11
TGM2	gatgagaaggttgctgttct	TGM2_exonContinuous_12
TGM2	ccaaactcattgcggaagta	TGM2_exonContinuous_13
TGM2	agcagtggaagttccagatc	TGM2_exonContinuous_14
TGM2	atggcacgaactggaactgg	TGM2_exonContinuous_15
TGM2	catcgtacttggtgctcagg	TGM2_exonContinuous_16
TGM2	attgacctccgcaaagacaa	TGM2_exonContinuous_17
TGM2	gatttgtgcacagacccatc	TGM2_exonContinuous_18
TGM2	caacgatcagggaacggttg	TGM2_exonContinuous_19
TGM2	ctcttagtgctgatcttcag	TGM2_exonContinuous_20
TGM2	ttgtaggtgtgggtgatatc	TGM2_exonContinuous_21
TGM2	ccagtttgttcaggtggttc	TGM2_exonContinuous_22
TGM2	tgttggtgatgtgggcaaag	TGM2_exonContinuous_23
TGM2	aagatcccattgtagctgac	TGM2_exonContinuous_24
TGM2	tgaggttgagcaggtacttg	TGM2_exonContinuous_25
TGM2	ttctcagagaaaggctccag	TGM2_exonContinuous_26
TGM2	gaggatgcaaagaggaacgc	TGM2_exonContinuous_27
TGM2	taaggcagtcacggtatttc	TGM2_exonContinuous_28
TGM2	accttgatgaggttggactc	TGM2_exonContinuous_29
TGM2	ataactggctccacgaggag	TGM2_exonContinuous_30
TGM2	caggtccattctcaccttaa	TGM2_exonContinuous_31
TGM2	ccaatgatgacattccggaa	TGM2_exonContinuous_32
UBC	atggtcttaccagtcagagt	hUBC_1
UBC	gacattctcgatggtgtcac	hUBC_2
UBC	gggatgccttccttatcttg	hUBC_3
UBC	atcttccagctgttttccag	hUBC_4
UBC	cagtgagtgtcttcacgaag	hUBC_5
UBC	tcctggatctttgctttgac	hUBC_6
UBC	cagggtagactctttctgga	hUBC_7
UBC	cttcacgaagatctgcatcc	hUBC_8
UBC	tcttggatctttgccttgac	hUBC_9
UBC	cagtgagtgtcttcacgaag	hUBC_10
UBC	tgacgttctcgatagtgtca	hUBC_11
UBC	tccttgtcttggatctttgc	hUBC_12
UBC	cagggtagactctttctgga	hUBC_13
UBC	cttcacgaagatctgcatcc	hUBC_14
UBC	agagtgatggtcttaccagt	hUBC_15
UBC	tcttggatctttgccttgac	hUBC_16
UBC	cttcacgaagatctgcatcc	hUBC_17
UBC	agagtgatggtcttaccagt	hUBC_18
UBC	tcttggatctttgccttgac	hUBC_19
UBC	tgtttcccagcaaagatcaa	hUBC_20
UBC	cttcacgaagatctgcatcc	hUBC_21
UBC	agagtgatggtcttaccagt	hUBC_22
UBC	tcttggatctttgccttgac	hUBC_23
UBC	tgtttcccagcaaagatcaa	hUBC_24
UBC	cttcacgaagatctgcatcc	hUBC_25
UBC	agagtgatggtcttaccagt	hUBC_26
UBC	tcttggatctttgccttgac	hUBC_27
UBC	tgtttcccagcaaagatcaa	hUBC_28
UBC	gacattctcgatggtgtcac	hUBC_29
UBC	gggatgccttccttatcttg	hUBC_30
UBC	tgtttcccagcaaagatcaa	hUBC_31
UBC	agagtggactctttctggat	hUBC_32
